# Sphingosine 1-Phosphate Mediates Adiponectin Receptor Signaling Essential For Lipid Homeostasis And Embryogenesis

**DOI:** 10.1101/2021.08.12.456080

**Authors:** Mario Ruiz, Ranjan Devkota, Dimitra Panagaki, Per-Olof Bergh, Delaney Kaper, Marcus Henricsson, Ali Nik, Kasparas Petkevicius, Johanna L. Höög, Mohammad Bohlooly-Y, Peter Carlsson, Jan Borén, Marc Pilon

## Abstract

Cells and organisms require proper membrane composition to function and develop. Phospholipids are the major component of membranes and are primarily acquired through the diet. Given great variability in diet composition, cells must be able to deploy mechanisms that correct deviations from optimal membrane composition and properties. Here, using lipidomics and unbiased proteomics, we found that the embryonic lethality in mice lacking the fluidity regulators Adiponectin Receptors 1 and 2 (AdipoR1/2) is associated with aberrant high saturation of the membrane phospholipids. Using mouse embryonic fibroblasts (MEFs) derived from AdipoR1/2-KO embryos, human cell lines and the model organism *C. elegans* we found that, mechanistically, AdipoR1/2-derived sphingosine 1-phosphate (S1P) signals in parallel through S1PR3-SREBP1 and PPARγ to sustain the expression of the fatty acid desaturase SCD and maintain membrane properties. Thus, our work identifies an evolutionary conserved pathway by which cells and organism achieve membrane homeostasis and adapt to a variable environment.
