## Supplementary Files 1-7 for "Sphingosine 1-Phosphate Mediates Adiponectin Receptor Signaling Essential For Lipid Homeostasis And Embryogenesis": Supplementary Data 1 Embryo Genotypes.xlsx

### Sheet: Mouse Embryo Genotypes
		Related to Fig.1
		Genotypes of the E12.5 and E15.5 obtained from crossing AdipoR1/2 double heterozygous mice
		Embryos	15.5 days	obtained %	theoretical %	Fraction
		WT	4	8.69565	6.25	1/12
		R1-KO	3	6.52174	6.25	1/15
		R2-KO	3	6.52174	6.25	1/15
		DKO	1	2.17391	6.25	1/46
		"Hets"	35	76.087	75
		Total	46
		Embryos	12.5 days	obtained %	theoretical %	Fraction
		WT	19	8.7156	6.25	1/12
		R1-KO	12	5.50459	6.25	1/17
		R2-KO	11	5.04587	6.25	1/20
		DKO	12	5.50459	6.25	1/17
		"Hets"	164	75.2294	75
		Total	218
