## Supplementary Files 1-7 for "Sphingosine 1-Phosphate Mediates Adiponectin Receptor Signaling Essential For Lipid Homeostasis And Embryogenesis": Supplementary Data 5 Other assays.xlsx

### Sheet: Related to Fig.2T-U
	Related to Fig.2T-U	MEFs
	qPCR	HSPA5 expression
1	Treatment 18 h	Fold Change
	WT + PA 200 uM	1 ± 0.03
	DKO + PA 200 uM	0.91 ± 0.28
	WT + PA 200 uM + S1P 10 uM	0.75 ± 0.074
	DKO + PA 200 uM + S1P 10 uM	0.65 ± 0.31
	qPCR	sXBP1 expression
2	Treatment 18 h	Fold Change
	WT + PA 200 uM	1.01 ± 0.08
	DKO + PA 200 uM	0.5 ± 0.16	* vs WT + PA
	WT + PA 200 uM + S1P 10 uM	1.32 ± 0.38
	DKO + PA 200 uM + S1P 10 uM	0.6 ± 0.14

### Sheet: Related to Fig.3 & S4 
	Related to Fig.3 & S4
	HEK293	Laurdan
1	Treatment 6 h	GP index
	DMSO	-0.23 ± 0.00	*** (vs PA 400 uM)
	PA 400 uM	-0.15 ± 0.00
	PA 400 uM + S1P 0.1 uM	-0.18 ± 0.00	*** (vs PA 400 uM)
	PA 400 uM + S1P 1 uM	-0.19 ± 0.00	*** (vs PA 400 uM)
	PA 400 uM + OA 200 uM	-0.18 ± 0.00	*** (vs PA 400 uM)
	HEK293	FRAP
2	Treatment 6 h
	DMSO	2.293 ± 0.17	*** (vs PA 400 uM)
	PA 400 uM	3.286 ± 0.11
	PA 400 uM + S1P 0.1	2.829 ± 0.12	** (vs PA 400 uM)
	PA 400 uM + S1P 1 uM	2.404 ± 0.08	*** (vs PA 400 uM)
	PA 400 uM + OA 200 uM	2.153 ± 0.09	*** (vs PA 400 uM)
3	Treatment 24 h	Thalf (s)
	DMSO	2.1 ± 0.1	*** (vs PA 400 uM)
	S1P 10 uM	2.06 ± 0.1	*** (vs PA 400 uM)
	PA 400 uM	3.38 ± 0.19
	PA 400 uM + S1P 10 uM	2.11 ± 0.08	*** (vs PA 400 uM)
4	Treatment 24 h
	PA 400 uM	3.44 ± 0.22
	PA 400 uM + S1P 0.1	2.47 ± 0.18	** (vs PA 400 uM)
	PA 400 uM + S1P 1 uM	2.61 ± 0.14	* (vs PA 400 uM)
	PA 400 uM + S1P 10 uM	2.48 ± 0.15	* (vs PA 400 uM)
	INS-1E	FRAP
5	Treatment 24 h
	DMSO	1.087 ± 0.04	** (vs PA 400 uM)
	PA400	1.484 ± 0.08
	PA400 + S1P 0.1	1.313 ± 0.06
	PA400 + S1P 1	1.264 ± 0.06	* (vs PA 400 uM)

### Sheet: Related to Fig.4-6 & S5-8
	HEK293	Laurdan
1	Related to Fig 4 &.S5
	Treatment: basal 24 h	GP index
	NT siRNA	-0.18 ± 0.00
	AdipoR2 siRNA	-0.15 ± 0.00	*** (vs NT siRNA)
	Sphk1 siRNA	-0.18 ± 0.00
	Sphk2 siRNA	-0.18 ± 0.01
	Sphk1/2 siRNA	-0.13 ± 0.00	*** (vs NT siRNA)
2	Related to Fig.5 & S7
	Treatment: basal 24 h	GP index
	NT siRNA	-0.20 ± 0.01
	PPARG siRNA	-0.15 ± 0.01	*** (vs NT siRNA)
3	Related to Fig.5-6 & S7-8
	Treatment: basal 24 h	GP index
	NT siRNA	-0.14 ± 0.00
	RXRA siRNA	-0.13 ± 0.00	* (vs NT siRNA)
	SCD siRNA	-0.11 ± 0.01	*** (vs NT siRNA)

### Sheet: Related to Fig.S5-8 C.elegans
	Related to Fig.S5-8 C.elegans
	C. elegans
	Growth in control (NGM) plates (% of worms, n=100)
		L1-L3	L4	Adult
	N2	0	0	100
	paqr-2 mutant	0	1	99
	sbp-1 mutant	3	5	92
	nhr-49 mutant	0	0	100
	sphk-1 mutant	0	0	100
	C. elegans
	Tail tip morphology in control (NGM) plates (% of worms, n= 50)
		WT	Mild	Severe
	N2	100	0	0
	paqr-2 mutant	0	0	100
	sbp-1 mutant	100	0	0
	nhr-49 mutant	100	0	0
	sphk-1 mutant	100	0	0
