## Supplementary Files 1-7 for "Sphingosine 1-Phosphate Mediates Adiponectin Receptor Signaling Essential For Lipid Homeostasis And Embryogenesis": Supplementary Data 7 C.elegans Lipidomics.xlsx

### Sheet: Related to Fig.S8H-I
C. elegans			All samples treated with PA 2 mM
Lipidomics
		N2 (control)				paqr-2 mutant				nhr-49 mutant				sbp-1 mutant
Composition (%)	PC 15:0/18:1	1.82338	1.92979	1.30879	1.63465	2.59578	2.11656	2.09312	1.90986	2.39258	1.78215	1.53321	1.86218	1.87246	1.85173	1.75953	1.44461
	PC 16:1/17:1	0.685158	0.68554	0.688871	0.576528	0.509652	0.539507	0.466745	0.378654	0.822716	0.679856	0.66606	0.745159	1.51109	1.77803	1.71473	1.412
	PC 17:0/17:0	0.112466	0	0.0825485	0	0.332639	0.302343	0.227667	0.210418	0.183924	0.0449015	0.0226431	0.175041	0.149088	0.315431	0.106058	0.104949
	PC 16:0/18:1	6.09729	6.86665	5.32488	5.28069	5.00522	6.37578	5.49117	4.87126	6.56777	5.26415	5.56231	5.62226	5.88139	5.91234	6.79208	5.59895
	PC 16:0/18:2	2.67331	3.46971	2.93036	3.18112	3.13358	3.87549	3.35955	4.13939	2.51803	2.3226	2.27685	2.00438	1.1516	1.74988	0	1.66985
	PC 16:1/18:1	1.48458	1.3605	1.53838	1.39072	1.1737	0.921043	1.06366	1.08314	1.65755	1.45703	1.61609	1.42215	2.09662	2.48849	2.85359	2.71575
	PC 17:1/17:1	0.576941	0.445196	0.544789	0.497509	0.59253	0.547423	0.457519	0.508468	0.425938	0.424218	0.435811	0.500325	1.24195	1.14905	1.02448	0.837448
	PC 16:0/18:3	2.41315	2.34344	2.89295	2.98526	1.80481	1.54239	1.58371	1.86448	3.07009	2.92675	2.82829	3.09312	2.42532	2.21509	2.61565	2.18437
	PC 17:0/18:1	1.53636	1.59657	1.18757	1.26123	1.98381	2.24214	2.49041	2.25322	1.28277	1.00523	1.10389	1.24917	2.26679	1.82735	1.86421	1.59653
	PC 17:0/18:2	0.624129	0.915666	0.66835	0.641526	1.53247	1.43336	1.44111	1.45388	0.78855	0.344904	0.51758	0.48355	0.558595	0	0	0.42102
	PC 17:1/18:1	3.20122	2.34088	2.95439	2.10258	2.15803	2.45592	2.43621	2.55794	2.16443	2.72859	2.71751	2.68206	4.81724	4.26748	3.75044	4.04546
	PC 17:1/18:2	1.69042	1.7534	1.75774	1.3016	1.89677	2.02623	1.74472	1.94629	1.59771	1.13638	1.41455	1.42758	1.2847	1.49255	1.49394	1.15984
	PC 17:1/18:3	1.23777	1.15718	1.24094	0.93546	0.646197	0.717257	0.573775	0.576303	1.25323	1.33355	0.96285	0.954482	1.51335	1.7923	1.40568	1.14396
	PC 15:0/20:5	1.75812	2.12839	1.36204	1.8201	1.44701	1.81539	1.21184	1.20471	2.7425	1.35006	1.40562	2.08013	1.68623	1.70368	1.53801	1.29547
	PC 18:0/18:0	0.510048	0.669402	0.456202	0.410337	0.818535	1.08694	0.734883	0.611413	1.22394	0.876819	0.815469	0.912435	0.620995	1.15947	0.668618	0.577076
	PC 18:0/18:1	3.16208	2.66276	2.35427	2.25553	2.78801	2.56425	4.29594	3.22965	3.34201	3.91204	3.80947	3.94266	3.53242	3.77612	3.85191	4.36393
	PC 17:1/19:1	0.537841	0.510329	0.490013	0.385166	0.416441	0.598699	0.499707	0.445741	0.450966	0.235883	0.462525	0.495651	0.858779	0.905326	1.01129	0.627086
	PC 18:1/18:1	3.42236	2.57261	3.3134	3.30611	2.62175	2.92285	3.3981	3.19819	2.58157	2.79158	2.89847	2.89709	6.52254	4.82434	4.69375	5.82042
	PC 18:1/18:2	2.90938	2.78704	3.14495	3.16706	3.70969	3.82059	3.96083	4.32805	2.37387	2.40556	2.81707	2.71902	2.33945	2.19398	2.26778	2.49778
	PC 18:1/18:3	2.75338	2.78609	3.14068	3.34867	2.56099	2.00685	2.52135	2.28907	2.45568	2.63309	2.55372	2.453	2.82839	2.69825	2.95553	2.76123
	PC 18:2/18:2	0.840675	0.90584	0.879237	0.875285	1.24213	0.987365	0.971612	1.28972	1.07851	0.895409	0.95783	0.812524	0.411503	0.362818	0.708073	0.483137
	PC 16:0/20:5	4.69222	5.03068	5.22519	5.58718	4.34375	5.66065	4.84259	5.63249	4.96041	6.25622	5.98904	5.06099	3.94311	3.65095		5.44603
	PC 18:2/18:3	1.19143	1.24667	1.37615	1.70806	1.13303	1.09193	1.12731	1.13929	1.24765	1.06693	0.941489	1.00088	0.838978	1.25497	0.849253	0.8131
	PC 16:1/20:5	1.5777	1.48326	1.78276	1.88153	0.988206	1.27544	1.08624	1.09016	1.98283	1.722	1.84399	1.94011	1.73394	1.83992	2.57976	2.23463
	PC 18:1/19:1	1.53569	1.61865	1.5589	1.43975	1.36978	1.35013	1.57237	1.42133	1.51516	1.38611	1.75894	1.65235	2.43085	2.53623	2.30769	2.01067
	PC 18:2/19:1	0.946945	0.984726	0.927979	0.956515	0.92726	0.907936	1.07905	0.809841	0.830241	0.613471	0.919548	1.00691	0.568209	0.775916	0.840815	0.59272
	PC 17:1/20:3	0.723856	0.722416	0.609364	0.405929	0.614199	0.630531	0.704439	0.653336	0.610818	0.791623	0.665649	0.84917	1.36615		1.09256	0.830667
	PC 18:3/19:1	0.736805	0.744219	0.835849	0.616435	0.519305	0.448514	0.372131	0.412179	0.751748	0.395397	0.737261	0.788544	0.67358	1.06113	0.928791	0.666369
	PC 17:0/20:5	1.18214	1.0207	0.999115	0.989741	1.71121	1.86798	1.99549	1.76993	0.852118	0.92787	0.818953	0.97922	1.04688	1.36966	1.03872	0.920515
	PC 17:1/20:4	1.18159	1.00703	1.17221	0.763817	0.993614	1.03065	0.875398	0.843167	1.03148	1.60045	1.03205	1.25279	1.47809	1.66674	1.79569	1.2516
	PC 17:1/20:5	3.01442	2.5125	2.91067	2.10237	1.68249	1.87747	1.85668	1.84672	2.33432	2.55122	2.57047	2.43826	3.27268	2.77438	2.86558	3.13692
	PC 19:1/19:1	0.688975	0.590521	0.522536	0.495791	0.0251981	0.206669	0.0929798	0.133331	0.373913	0.596103	0.632041	0.595525	0.247291	0.535251	0.289805	0.230152
	PC 18:1/20:2	0.964683	1.06217	0.69021	0.54862	2.19993	1.56363	2.07208	1.73461	1.20348	0.714804	0.93342	1.0735	1.91058	0	1.04148	1.29356
	PC 18:1/20:3	2.08325	1.93531	1.68114	1.7042	3.50746	2.22099	2.87213	2.71242	1.86135	2.2388	2.18137	1.93619	2.29667	2.42314	2.67727	2.49496
	PC 18:0/20:5	1.65	2.30916	1.75144	1.9575	2.73282	3.34277	3.51525	3.36281	2.55713	3.10492	3.17528	3.13305	1.82461	2.4289	3.39663	2.65039
	PC 18:1/20:4	2.80934	2.58324	2.79185	3.56533	2.42836	2.83795	2.79711	2.66616	2.43682	2.91988	2.82761	2.81481	3.17386	3.43731	3.36509	2.86115
	PC 18:2/20:3	1.01923	1.04807	0.921199	0.954567	1.34546	1.10718	1.22881	1.30364	1.04099	1.23034	1.2107	1.10017	0.770948	1.02433	1.0435	0.832715
	PC 18:1/20:5	7.42281	6.25318	7.46681	6.64628	6.93255	6.94956	6.41882	6.81872	7.11105	6.81745	6.9922	6.28175	7.08365	7.75913	7.67863	8.46655
	PC 18:2/20:4	1.42207	1.59819	1.44322	1.53496	2.00417	1.60094	1.45651	1.77396	1.64306	1.46207	1.36393	1.45939	1.00738	1.13894	1.14681	0.96665
	PC 18:2/20:5	3.5395	3.6703	3.82741	4.25895	4.28399	3.78322	3.93379	4.24774	3.29986	2.78246	3.17435	3.07053	1.84612	2.15658	2.18344	1.98678
	PC 18:3/20:4	1.17502	1.10725	1.58041	1.58042	1.43443	0.892555	0.804396	1.08861	1.38325	1.40079	1.43346	1.20948	0.918869	1.03852	0.925461	1.00483
	PC 18:3/20:5	3.53114	3.34189	4.18355	4.1374	3.12421	1.67616	1.74146	1.98266	3.58634	3.64512	3.08033	3.39417	1.98513	2.22182	2.37953	2.22024
	PC 19:1/20:4	1.01921	1.06194	1.18101	0.921302	0.702159	0.897211	0.743596	0.606323	0.8389	1.03217	1.15259	1.33818	0.98477	0.961607	1.12558	0.925068
	PC 19:1/20:5	2.53377	2.33198	2.4376	2.50984	1.6368	1.9493	1.74684	1.60501	2.22902	2.63867	2.44297	2.49806	2.14656	2.4576	2.8585	2.1412
	PC 20:3/20:3	0.26714	0.362095	0.273532	0.285591	0.445891	0.284569	0.359628	0.309432	0.402667	0.739533	0.438314	0.339516	0.551781	0.601806	0.562957	0.402491
	PC 20:2/20:5	0.732002	0.653836	0.510922	0.664265	1.13006	1.22302	1.08024	1.25098	0.625389	0	0.677799	0.587908	0.509016	0.629282	0.507464	0.594559
	PC 20:3/20:4	0.767957	0.905642	0.91831	0.853345	0.926444	0.775436	0.875784	0.855651	0.953496	0.895383	1.10491	1.1204	0.973198	0.938782	1.16714	0.933095
	PC 20:3/20:5	2.38117	2.13016	2.49308	2.42028	2.3469	2.17056	2.25013	2.22008	2.34755	3.40055	2.77382	2.3629	1.79223	2.00376	2.37211	1.89302
	PC 20:4/20:4	0.701524	0.755369	0.77396	0.802119	0.756606	0.703848	0.701045	0.744453	0.796469	0.923053	0.822479	0.86256	0.680319	0.844608	0.78662	0.642177
	PC 20:4/20:5	3.668	4.26231	3.93162	4.33075	3.67126	3.72816	3.63646	3.73094	3.75117	4.49637	4.25479	4.23276	3.02814	2.81634	3.38142	2.95747
	PC 20:5/20:5	4.79035	5.77957	4.96068	6.02002	5.11272	5.0467	5.13761	4.88417	4.467	5.09949	4.67242	5.08596	3.3459	3.18869	3.73636	3.83888
	FA 15:0	0.577219	0.670101	0.640215	0.553248	0.861255	0.744724	0.677474	0.633962	0.728362	0.200004	0.452864	0.52871	0.813959	0.585487	0.71398	0.471806
	FA 16:0	5.36543	6.12232	6.57695	6.81185	5.92593	7.2845	6.36618	6.65555	5.42146	6.49368	7.28674	6.1679	6.35886	6.94529	4.63369	6.32579
	FA 16:1	1.42181	1.19981	1.61768	1.49146	0.826553	1.05847	1.01222	0.977158	1.87386	1.63493	1.86624	1.77503	2.81689	3.171	3.58256	3.38957
	FA 17:0	1.45993	1.36171	1.24726	1.13899	2.71174	2.61927	2.95773	2.61367	1.16096	0.674983	1.00551	1.28973	2.15541	2.02214	1.35675	1.34402
	FA 17:1	5.52267	5.13931	5.18239	3.97897	3.99475	4.29571	3.63494	3.85902	5.02909	4.99679	4.75005	5.05727	8.154	8.22149	7.97241	6.79696
	FA 18:0	3.36665	3.35149	2.74447	2.5632	3.64247	4.43321	5.36601	4.22931	4.13145	4.67478	5.17203	5.34285	3.79092	4.56226	5.28801	5.07879
	FA 18:1	25.6682	23.2488	22.0623	22.425	27.183	24.7271	27.6478	25.8788	25.6617	23.0703	22.4488	22.3985	29.428	27.4001	28.4243	29.4708
	FA 18:2	9.35852	10.8391	9.48155	10.1069	12.0513	12.8134	12.5151	13.202	8.76205	6.55623	8.02912	7.82642	6.04559	5.70481	5.4653	5.46127
	FA 18:3	4.4989	4.12387	5.2566	4.6389	1.75746	2.14658	1.87631	1.97211	5.81257	4.86425	4.8177	5.51839	4.17086	4.39108	4.75438	3.90067
	FA 19:1	3.91376	4.01883	3.91886	3.36782	2.32171	2.60569	2.34312	2.12672	3.32609	2.98493	4.26351	4.00753	3.40396	4.11555	3.76295	2.80359
	FA 20:2	0.426446	0.56253	0.3616	0.240263	0.792781	1.01695	0.852465	0.985801	0.358076		0.383008	0.456774	0.276129	0.173171	0.0969781	0.27477
	FA 20:3	3.80018	3.76909	4.02693	3.88292	3.83997	3.98187	3.76416	4.01138	3.90534	5.84029	4.79003	4.10645	4.01032	3.66441	4.45411	3.55339
	FA 20:4	7.84984	7.85682	9.01647	9.48496	8.43311	7.16079	6.92191	7.69995	7.09501	9.24937	8.49964	8.48071	6.77968	6.86804	7.54285	7.06195
	FA 20:5	26.7704	27.7362	27.8667	29.3155	25.6579	25.1118	24.0646	25.1546	26.7339	28.7595	26.2348	27.0438	21.7954	22.1752	21.9517	24.0666
	SFA	10.7692	11.5056	11.2089	11.0673	13.1414	15.0817	15.3674	14.1325	11.4422	12.0434	13.9171	13.3292	13.1192	14.1152	11.9924	13.2204
	MUFA	36.5265	33.6068	32.7812	31.2632	34.326	32.6869	34.638	32.8417	35.8908	32.6869	33.3286	33.2383	43.8029	42.9081	43.7423	42.4609
	PUFA	52.7043	54.8876	56.0099	57.6695	52.5326	52.2314	49.9946	53.0259	52.667	55.2696	52.7543	53.4325	43.078	42.9767	44.2653	44.3187
		N2 (control)				paqr-2 mutant				nhr-49 mutant				sbp-1 mutant
Composition (%)	PE 15:0/15:0	0.044222	0.0520343	0.0318222	0.0245251	0.0440548	0.0357653	0.0225192	0.0380867	0.0202874	0.031346	0.0326697	0.0274464	0.0339839	0.0619558	0.0254802	0.0347119
	PE 15:0/16:0	0.352671	0.393837	0.360361	0.276476	0.582664	0.592869	0.522561	0.525639	0.264819	0.28482	0.305917	0.293489	0.470754	0.601125	0.411721	0.382129
	PE 15:0/16:1	0.115658	0	0.115327	0.0636717	0	0.0751883	0.0565001	0.0496449	0.138079	0.0713395	0.114196	0.15282	0.146883	0.206702	0.153798	0.197968
	PE 16:0/16:0	0.491612	0.547012	0.545823	0.385372	2.97066	3.44915	2.68427	2.44757	0.603796	0.686631	0.657141	0.551465	2.01362	3.2455	2.87941	1.79783
	PE 15:0/17:0	0.273609	0.238121	0.210063	0.153684	0.713354	0.687206	0.673126	0.645329	0.161044	0	0.150288	0.181372	0.193298	0.181614	0.121946	0.16026
	PE 15:0/17:1	0.331833	0.27928	0.364819	0.245539	0.664973	0.668543	0.577135	0.556242	0.25887	0.13455	0.240576	0.229783	0.480798	0.56155	0.369259	0.368357
	PE 16:0/16:1	1.51993	1.62746	2.26716	1.79419	2.00757	1.56364	1.1807	0.97374	2.0196	2.80263	2.84065	2.66599	3.41683	5.13295	4.00079	4.62238
	PE 15:0/18:0	0.163238	0.169414	0.153334	0.137469	0.611392	0.638968	0.636703	0.600588	0.178898	0.156376	0.183008	0.181611	0.117041	0.152042	0.122616	0.133543
	PE 16:0/17:0	0.569253	0.552652	0.504482	0.50047	3.06417	2.99336	3.19515	3.13521	0.518494	0.539157	0.52836	0.458538	0.765545	1.01285	0.882935	0.807725
	PE 15:0/18:1	0.505991	0.551316	0.587689	0.51833	0.464583	0.47383	0.410221	0.410227	0.363935	0.2126	0.370344	0.324444	0.467799	0.553678	0.446374	0.497544
	PE 16:0/17:1	1.852	2.08928	2.47451	1.60862	5.01445	4.36181	3.52844	2.89639	1.63809	2.52872	2.43997	2.08716	8.43318	11.0995	7.58933	5.65932
	PE 15:0/18:2	0.267213	0.316882	0.270905	0.231446	0.167118	0.156465	0.132273	0.115848	0.258213	0.0587329	0.213047	0.224142	0.186041	0.179741	0.146628	0.201001
	PE 16:0/18:0	0.333729	0.444127	0.366672	0.426508	2.34512	2.24924	2.36226	2.40167	0.632855	0.655899	0.479879	0.542432	0.706764	1.09677	1.19455	0.629973
	PE 17:0/17:0	0.201737	0.181072	0.165571	0.139077	1.25836	1.10448	1.31154	1.18907	0.101802	0.068326	0.117609	0.126079	0.155817	0.108859	0.10643	0.126181
	PE 16:0/18:1	6.34457	6.87684	7.02844	7.67541	5.72183	5.33294	5.67427	5.58495	7.40639	7.59508	7.66688	7.49414	6.97182	7.27649	7.50099	7.89534
	PE 16:1/18:0	0.783519	0.753212	0.922127	1.0767	0.507897	0.481505	0.468406	0.4557	1.63914	1.91336	1.51197	1.63829	1.10429	1.20791	1.25385	1.75371
	PE 17:0/17:1	1.58305	1.29183	1.37606	1.28242	1.44618	1.34719	1.44902	1.41113	1.30453	1.52331	1.36421	1.25086	1.76319	1.5485	1.44235	1.59625
	PE 16:0/18:2	2.77832	3.10129	4.04837	3.7576	1.78189	1.78534	1.77719	2.09201	2.4181	2.55937	3.0902	2.81007	1.00633	1.03595	1.14422	1.24606
	PE 16:1/18:1	0.794846	0.810565	0.780828	0.780535	0.750398	0.621761	0.594818	0.637817	0.640255	0.57554	0.645372	0.620883	1.1563	1.24254	1.08164	1.25141
	PE 17:1/17:1	1.33472	1.18172	1.22339	1.09054	0.671649	0.572997	0.58402	0.568742	0.909994	0.939474	0.994683	1.03261	1.28047	1.11616	1.06858	1.31951
	PE 16:0/18:3	1.0505	1.07908	1.70688	1.26082	0.145292	0.24235	0.201135	0.211581	0.959014	1.33458	1.31477	1.29703	0	0.488816	0.400326	0.816748
	PE 16:1/18:2	0.321602	0.288603	0.228924	0.229676	0.172202	0.182287	0.164754	0.152666	0.328604	0.18566	0.281852	0.247858	0.214201	0.252901	0.244213	0.296283
	PE 17:0/18:0	0.345554	0.336966	0.281544	0.29682	1.31067	1.22368	1.40006	1.31326	0.328553	0.403177	0.354845	0.366568	0.354838	0.340383	0.348713	0.280197
	PE 16/0:19:1	0.552214	0.729879	0.628144	0.788589	1.05281	1.28584	0.933746	0.805387	0.673353	0.873512	0.812602	0.655466	2.01734	2.75013	2.5919	1.37591
	PE 17:0/18:1	9.16427	8.38231	7.60156	7.85378	11.2331	11.0565	12.2312	12.102	8.33171	8.67393	8.24473	8.1185	7.47196	6.19627	6.35061	7.47891
	PE 17:1/18:0	1.90553	1.598	1.89953	1.54935	1.01817	1.05111	1.10959	1.07417	2.03293	2.29921	2.11215	2.30272	1.93773	1.58297	1.6172	1.96387
	PE 17:0/18:2	4.66636	4.99849	4.32322	4.84785	4.53634	4.33774	4.75005	4.98237	4.45826	3.07868	4.22053	4.25331	2.43134	2.02186	2.71337	2.56097
	PE 17:1/18:1	15.9304	14.8356	13.2299	15.0512	13.5508	12.8555	13.8323	13.7305	13.0002	11.9894	12.7233	12.4772	13.1544	11.1846	11.9555	13.9003
	PE 17:1/18:2	4.4477	4.53243	3.92545	4.09916	3.45609	3.08788	3.32349	3.47493	3.2519	2.23722	2.78358	2.74622	2.28952	1.77782	2.29507	2.39003
	PE 18:0/18:0	0.134218	0.112483	0.106832	0.177371	0.347284	0.341888	0.291835	0.261983	0.221988	0.199161	0.172842	0.169937	0.144069	0.160371	0.118401	0.150184
	PE 16:0/20:1	0.215854	0.190997	0.188372	0.282978	0.390471	0.529242	0.391606	0.343132	0.228424	0	0.187019	0.225017	0.593282	0.81493	0.641727	0.346928
	PE 17:0/19:1	0.55354	0.570551	0.501521	0.467103	0.539438	0.661941	0.640104	0.589555	0.490939	0.45292	0.462254	0.48932	0.597137	0.557076	0.547964	0.524182
	PE 18:0/18:1	4.53487	4.25077	4.27176	3.90507	5.72439	5.92776	6.40382	6.41203	6.65553	6.19707	6.19504	5.67194	4.28579	3.72482	3.81709	4.34235
	PE 17:1/19:1	0.874622	1.04499	0.69934	0.775655	0.630901	0.615376	0.602782	0.54253	0.917936	0.789475	0.653081	0.804014	1.37892	1.30233	1.60236	0.887791
	PE 18:0/18:2	3.03599	3.12799	3.45071	3.26095	2.55567	2.86126	2.86091	3.14926	3.46782	2.89521	3.70092	3.81589	1.41959	1.23121	1.42593	1.64401
	PE 18:1/18:1	2.66204	2.13684	2.70408	2.35225	2.66644	2.81594	2.89824	2.99679	1.55384	1.67735	2.07091	1.97037	3.06796	2.81123	2.75367	2.95334
	PE 16:0/20:3	0.816373	1.00111	1.19037	1.04617	0.562697	0.614661	0.463228	0.562857	0.928349	1.42798	1.11404	1.17931	0.810319	0.93706	0.97841	0.992329
	PE 18:0/18:3	0.828332	0.80221	1.05854	1.01309	0.208283	0.26267	0.260273	0.293564	1.09662	1.29257	1.24686	1.23164	0.63557	0.539678	0.61305	0.775038
	PE 18:1/18:2	1.39176	1.15498	1.465	1.18067	1.22318	1.2422	1.33377	1.19973	1.05266	0.690404	0.927261	1.07913	0.833455	0.885188	0.771956	0.832568
	PE 16:0/20:4	0.909024	0.986299	1.33731	1.23225	0.654806	0.728834	0.535204	0.626553	0.895935	1.36314	1.11048	1.09062	0.881633	0.963425	1.03402	0.934011
	PE 18:1/18:3	0.261215	0.287001	0.41449	0.284124	0.0965177	0.0867403	0.0939955	0.0920227	0.410857	0.271209	0.278327	0.275564	0.255022	0.281375	0.239254	0.290733
	PE 18:2/18:2	0.318446	0.331471	0.246082	0.273434	0.168868	0.137802	0.121587	0.116844	0.352009	0.179483	0.257468	0.269549	0.163102	0.209077	0.129197	0.148534
	PE 16:0/20:5	1.64	1.72486	2.2552	2.28747	0.693764	0.752945	0.676646	0.761841	1.7219	1.92715	1.79188	1.68812	1.35375	1.21405	1.48008	1.68048
	PE 17:0/20:1	0.155846	0.166945	0.12576	0.14617	0.252359	0.310141	0.305276	0.322466	0.139701	0.0926109	0.118125	0.113057	0.167091	0.140314	0.0995088	0.092841
	PE 18:0/19:1	0.557327	0.638668	0.565044	0.59894	0.417905	0.555472	0.497547	0.488827	0.850344	0.812925	0.742505	0.85201	0.621996	0.582914	0.661028	0.605362
	PE 18:1/19:0	0.282374	0.252909	0.248867	0.245677	0.470308	0.548365	0.534056	0.488003	0.289892	0.237525	0.236705	0.274878	0.426779	0.398385	0.350819	0.295975
	PE 17:1/20:1	0.306611	0.302056	0.286853	0.234073	0.312603	0.398091	0.335863	0.343936	0.180325	0.196965	0.228112	0.205804	0.34737	0.345172	0.290585	0.236981
	PE 18:1/19:1	1.12266	1.29529	0.975996	1.17314	1.01328	1.30543	1.13669	1.11549	1.33084	1.10358	0.989404	1.11493	2.22796	2.23837	2.69559	1.43204
	PE 17:0/20:3	0.935989	0.971986	0.919304	0.939713	0.520408	0.578572	0.572408	0.58716	1.23464	1.53922	1.20671	1.26059	0.911493	0.789129	0.958881	0.947062
	PE 17:1/20:2	0.966583	1.05707	0.761175	0.874382	0.812117	0.96786	0.923597	0.991486	0.712805	0.473676	0.696833	0.680507	0.373589	0.35447	0.375875	0.335503
	PE 18:2/19:1	0.651337	1.01765	0.581794	0.849436	0.445123	0.653616	0.532441	0.434774	0.985945	0.410305	0.534749	0.714352	0.758382	0	1.12157	0.4578
	PE 17:0/20:4	0.804769	0.728179	0.770121	0.76682	0.458637	0.52885	0.480237	0.532267	0.810029	1.04133	0.740587	0.894384	0.570365	0.51223	0.576707	0.575935
	PE 17:1/20:3	2.0468	2.1852	2.06371	2.0887	1.06064	1.2005	1.12095	1.12028	2.54208	2.66827	2.2476	2.41341	2.53438	2.20426	2.71295	2.86976
	PE 17:0/20:5	1.03278	0.998666	1.0523	0.983694	0.724819	0.718879	0.686641	0.766963	0.892631	0.81238	0.806124	0.862585	0.875349	0.683345	0.677785	0.77655
	PE 17:1/20:4	1.64368	1.59931	1.48775	1.75613	0.901835	0.912157	0.9597	0.956466	1.52506	1.71101	1.33216	1.47282	1.41305	1.25035	1.41129	1.521
	PE 17:1/20:5	1.3035	1.2636	1.07663	1.35653	0.832693	0.872395	0.869715	0.845167	1.26691	1.08408	0.95261	1.13585	1.13003	0.887118	0.962836	1.11327
	PE 18:0/20:1	0.117417	0.128656	0.0980453	0.109609	0.246741	0.307322	0.313851	0.303741	0.178826	0.170365	0.137398	0.179178	0.155177	0	0.0884758	0.0896141
	PE 18:1/20:0	0.605225	0.52634	0.478297	0.430438	0.44627	0.498632	0.533577	0.507725	0.656333	0.693492	0.738268	0.671666	0	0	0.563675	0.551431
	PE 18:1/20:1	0.342784	0.340849	0.342358	0.377039	0.320766	0.353182	0.356467	0.395968	0.293038	0.33622	0.369524	0.369329	0.539325	0.546091	0.442736	0.489673
	PE 19:1/19:1	0.0902599	0.137014	0.08003	0.122691	0.0711951	0.101644	0.0767644	0.073783	0.114583	0.102967	0.0849746	0.112594	0.18969	0.222686	0.310206	0.111876
	PE 18:0/20:3	0.951007	1.13896	1.32401	0.958765	0.677723	0.846151	0.768402	0.79968	1.43719	2.46355	1.7799	1.81404	1.1962	1.12121	1.08313	1.19693
	PE 18:1/20:2	0.380533	0.411693	0.379282	0.414503	0.395261	0.372159	0.381588	0.41607	0.305004	0.281533	0.318203	0.327824	0.254999	0.265509	0.237531	0.220521
	PE 18:0/20:4	1.19465	1.25449	1.41886	1.35749	0.877977	1.04512	0.918894	0.970999	1.56184	2.135	1.62283	1.71596	1.0017	1.0894	0.992183	1.13339
	PE 18:1/20:3	0.821204	0.764269	0.899436	0.840375	0.841054	0.625709	0.581736	0.740446	0.613818	0.874363	0.766338	0.681525	0.710888	0.682968	0.711063	0.81244
	PE 18:0/20:5	2.86884	2.95965	3.03653	2.81992	1.7699	2.11287	1.8876	2.05945	3.34438	3.66141	3.38276	3.56776	3.1093	2.48557	2.80313	2.91122
	PE 18:1/20:4	0.844566	0.815368	0.910572	0.827744	0.724564	0.491682	0.538381	0.699091	0.699779	0.815092	0.666281	0.61964	0.651321	0.636885	0.642188	0.77262
	PE 18:2/20:3	0.359454	0.328622	0.373876	0.366093	0.322917	0.228117	0.221319	0.291107	0.37641	0.276394	0.321626	0.297575	0.286451	0.23188	0.233919	0.279982
	PE 18:1/20:5	0.735874	0.774053	0.818102	0.73067	0.379778	0.366823	0.328567	0.384363	0.59907	0.581987	0.553433	0.597757	0.690542	0.595058	0.49687	0.643335
	PE 18:2/20:4	0.332303	0.299155	0.278873	0.278162	0.170284	0.157461	0.147401	0.205142	0.329108	0.330241	0.245213	0.214629	0.193045	0.261284	0.216617	0.193876
	PE 18:2/20:5	0.378627	0.467226	0.246137	0.528526	0.222373	0.183576	0.127438	0.12893	0.459691	0.151494	0.270282	0.345022	0.276916	0.269	0.20019	0.222074
	PE 19:1/20:5	0.36899	0.552373	0.276299	0.499848	0.217158	0.294566	0.215663	0.211999	0.624533	0.449648	0.365434	0.508885	0.641265	0.617441	0.902275	0.365672
	PE 20:3/20:3	0.0842738	0.0710761	0.116754	0.0703967	0.0774207	0.0332956	0.0304361	0.0412965	0.105446	0.172123	0.120457	0.109946	0.111747	0.150969	0.105268	0.0864166
	PE 20:3/20:5	0.157839	0.18546	0.161882	0.189311	0.0905301	0.0686092	0.0875318	0.0793555	0.223093	0.174788	0.188644	0.221592	0.16414	0.216772	0.158402	0.149121
	PE 20:4/20:4	0.0897607	0.0813974	0.0872842	0.103625	0.0667563	0.0586945	0.050346	0.0533286	0.0788015	0.112712	0.0603575	0.0721157	0.0754182	0.0621699	0.079945	0.0837713
	PE 20:4/20:5	0.164402	0.198784	0.15891	0.150229	0.0914696	0.128343	0.080591	0.0718459	0.212754	0.203258	0.120912	0.15226	0.158861	0.185554	0.14929	0.114613
	PE 20:5/20:5	0.0996145	0.125164	0.0866509	0.126762	0.0406941	0.0813218	0.0369387	0.0413306	0.188597	0.0536987	0.0911996	0.106606	0.0734973	0.12354	0.0745251	0.064457
	FA 15:0	0.959392	0.879843	0.90098	0.696863	2.18124	2.21937	2.12491	2.05528	0.74637	0.454372	0.749566	0.749306	0.983067	1.05789	0.768208	0.864696
	FA 16:0	6.58572	7.77394	8.55681	7.94468	13.6575	14.1381	12.5708	12.1633	7.70061	8.47289	8.36282	8.05142	11.4195	15.7938	13.2465	11.1718
	FA 16:1	2.08967	1.96126	2.705	2.3857	1.83309	1.61533	1.335	1.2272	3.1372	3.8524	3.66734	3.50417	4.11603	5.21205	4.68716	5.52304
	FA 17:0	2.30536	1.97338	2.15849	1.91869	5.67838	5.22936	5.76816	5.75659	1.5147	1.37018	1.73418	1.72755	2.32098	2.20581	1.87051	1.87614
	FA 17:1	6.82758	6.44926	7.1953	5.61924	5.67452	5.23094	4.48512	3.80442	6.19302	7.03173	6.69948	6.65303	13.1159	14.4046	11.5771	9.93362
	FA 18:0	6.18508	6.01102	6.49837	6.12451	6.50421	6.77331	6.80319	7.01543	7.88071	8.86156	8.11853	8.09457	5.83533	5.58597	5.65513	6.25113
	FA 18:1	40.4456	38.1497	36.256	38.7191	39.1129	38.2542	41.0066	40.9244	38.0466	36.7137	37.3568	36.3519	35.6632	32.061	34.1566	37.5405
	FA 18:2	15.7643	16.8902	16.0566	16.8082	13.1534	12.7464	13.2453	14.1248	14.088	10.3648	13.6256	13.6896	8.12239	6.17451	8.89346	8.42395
	FA 18:3	1.38671	1.40483	2.02716	1.75924	0.304874	0.34287	0.348086	0.375441	1.55278	1.79292	1.7555	1.86305	0.595039	0.767943	0.943551	1.16098
	FA 19:0	0.0614263	0.0664275	0.0399836	0.0470732	0.106529	0.121285	0.101973	0.0969968	0.0860907	0.0362265	0.0537636	0.0667082	0.125677	0.127309	0.0916962	0.0659503
	FA 19:1	2.14158	2.23574	2.06969	1.94798	2.159	2.5141	2.09265	2.04345	2.13542	2.04909	2.11528	2.18732	3.40048	3.96041	3.76508	2.60615
	FA 20:0	0.116306	0.116232	0.10326	0.080378	0.0813988	0.0976757	0.0937326	0.099883	0.110691	0.143963	0.196874	0.171394	0	0	0.0962126	0.0919428
	FA 20:1	0.512043	0.472519	0.400746	0.416505	0.821445	0.985701	0.934862	0.934843	0.401011	0.270884	0.352845	0.367818	0.528244	0.420925	0.344247	0.327222
	FA 20:2	1.02991	1.09369	0.813466	0.941786	0.95891	1.09713	1.07609	1.13898	0.731232	0.496692	0.709162	0.70292	0.359018	0.355645	0.383626	0.343075
	FA 20:3	4.45874	4.9978	5.04623	4.60314	2.3841	2.72601	2.58234	2.62546	5.80766	7.3903	5.86963	6.23233	5.26412	4.53458	5.39964	5.69979
	FA 20:4	4.12571	4.13846	4.32946	4.49611	2.44929	2.64203	2.46794	2.58511	4.34831	5.53347	4.06899	4.5043	3.3342	3.21787	3.51829	3.67383
	FA 20:5	5.00491	5.38573	4.84251	5.49081	2.93934	3.26614	2.9632	3.02843	5.5196	5.1648	4.56363	5.08265	4.81684	4.11968	4.60311	4.44624
	SFA	16.2133	16.8208	18.2579	16.8122	28.2092	28.5791	27.4628	27.1875	18.0392	19.3392	19.2157	18.861	20.6846	24.7708	21.7282	20.3216
	MUFA	52.0164	49.2684	48.6267	49.0885	49.6009	48.6003	49.8543	48.9343	49.9132	49.9178	50.1917	49.0642	56.8238	56.059	54.5301	55.9305
	PUFA	31.7703	33.9107	33.1154	34.0993	22.1899	22.8206	22.683	23.8782	32.0476	30.743	30.5925	32.0748	22.4916	19.1702	23.7417	23.7479
